# Beta-subunit-eliminated eHAP expression (BeHAPe) cells reveal new properties of the cardiac voltage-gated sodium channel

**DOI:** 10.1101/2023.07.08.548226

**Authors:** Annabel Y Minard, Colin J Clark, Christopher A Ahern, Robert C Piper

## Abstract

Voltage-gated sodium (Na_V_) channels drive the upstroke of the action potential and are comprised of a pore-forming α-subunit and regulatory β-subunits. The β-subunits modulate the gating, trafficking, and pharmacology of the α-subunit. These functions are routinely assessed by ectopic expression in heterologous cells. However, currently available expression systems may not capture the full range of these effects since they contain endogenous β-subunits. To better reveal β-subunit functions, we engineered a human cell line devoid of endogenous Na_V_ β-subunits and their immediate phylogenetic relatives. This new cell line, β-subunit-eliminated eHAP expression cells (BeHAPe), were derived from haploid eHAP cells by engineering inactivating mutations in SCN1B, SCN2B, SCN3B, SCN4B, MPZL1, MPZL2, MPZL3, MPZ and JAML. In diploid BeHAPe cells, the cardiac Na_V_ α-subunit, Na_V_1.5, was highly sensitive to β-subunit modulation and revealed that each β-subunit and even MPZ imparted unique gating properties. Furthermore, combining β1 and β2 with Na_V_1.5 generated a sodium channel with hybrid properties, distinct from the effects of the individual subunits. Thus, this approach revealed an expanded ability of β-subunits to regulate Na_V_1.5 activity and can be used to improve the characterization of other α/β Na_V_ complexes.
