## Supplemental Table 1 for "Beta-subunit-eliminated eHAP expression (BeHAPe) cells reveal new properties of the cardiac voltage-gated sodium channel"

### Sheet: Sheet1
Supplemental Table 1
Plasmids for round 1 of CRISPR-mediated mutagenesis
Plasmid Name	Description	Parent plasmid	gRNA targeted sequence	gRNA targeted sequence
pPL6750	gRNAs targeting MPZL1	pCLIP dual SFFV ZsGreen	CAGACAGCCGGCGCTGGCTGTGG	TACGCCAAAAGAAATCTTCGTGG
pPL6751	gRNAs targeting MPZL1	pCLIP dual SFFV ZsGreen	CAGACAGCCGGCGCTGGCTGTGG	TTCAAGTCTACTAGTACGACTGG
pPL6752	gRNAs targeting MPZL2	pCLIP dual SFFV ZsGreen	TGGCAAGAGCTCTACTCGTGCGG	CTCCTTGGCATACAGCTCAC
pPL6753	gRNAs targeting MPZL2	pCLIP dual SFFV ZsGreen	TGGCAAGAGCTCTACTCGTGCGG	CGTGCGGTGCTTCTTCTCCTTGG
pPL6754	gRNAs targeting MPZL3	pCLIP dual SFFV ZsGreen	GCTGCCGGGATGCAGCAGAGAGG	ACACACTTACTGATACTGTGTGG
pPL6755	gRNAs targeting SCN1B	pCLIP dual SFFV ZsGreen	TAAGGCCAGCAGCCTCCCCATGG	TTTGAAGGTCATCCCATACACGG
pPL6756	gRNAs targeting SCN3B	pCLIP dual SFFV ZsGreen	CTCCTGCATGAAGAGAGAGGAGG	GTAGAACCATTCCACCACCGTGG
pPL6757	gRNAs targeting SCN3B	pCLIP dual SFFV ZsGreen	CTCCTGCATGAAGAGAGAGGAGG	GAATGGTTCTACAGGCCCGAGGG
pPL6759	gRNAs targeting MPZ	pCLIP dual SFFV ZsGreen	GGAGCAGTGCAGGGTCACCCGGG	CCTGTCGGTGTAAACCACGATGG
pU6-(BbsI)_CBh-Cas9-T2A-mCherry	Cas9, mCherry
Plasmids for round 2 of CRISPR-mediated mutagenesis
Plasmid Name	Description	Parent plasmid	gRNA targeted sequence
pPL6800	Cas9, mCherry, gRNA targeting MPZ allele in clone 25	pU6-(BbsI)_CBh-Cas9-T2A-mCherry	AGTGCAGGGTCACGATGGCC
pPL6801	Cas9, mCherry, gRNA targeting MPZ allele in clone 25	pU6-(BbsI)_CBh-Cas9-T2A-mCherry	CCCTTCGGGCTGGTAGCGCC
pPL6802	Cas9, mCherry, gRNA targeting MPZ allele in clone 25	pU6-(BbsI)_CBh-Cas9-T2A-mCherry	TGGCGCTACCAGCCCGAAGG
pPL6803	Cas9, mCherry, gRNA targeting SCN4B	pU6-(BbsI)_CBh-Cas9-T2A-mCherry	AGAGAACAGGACTATGCCCG
pPL6804	Cas9, mCherry, gRNA targeting SCN4B	pU6-(BbsI)_CBh-Cas9-T2A-mCherry	AGTGCCCAGCCATCTCGCCG
pPL6805	Cas9, mCherry, gRNA targeting SCN4B	pU6-(BbsI)_CBh-Cas9-T2A-mCherry	ACCGACATCTACGCTGTCAA
pPL6835	Cas9, mCherry, gRNA targeting EGFP	pU6-(BbsI)_CBh-Cas9-T2A-mCherry	AGAGCTGGACGGCGACGTAAA
pPL6836	Cas9, mCherry, gRNA targeting EGFP	pU6-(BbsI)_CBh-Cas9-T2A-mCherry	AAGTTCAGCGTGTCCGGCGA
pPL6837	Cas9, mCherry, gRNA targeting EGFP	pU6-(BbsI)_CBh-Cas9-T2A-mCherry	AGCACTGCACGCCGTAGGTC
pPL6838	Cas9, mCherry, gRNA targeting SCN2B	pU6-(BbsI)_CBh-Cas9-T2A-mCherry	AGAGCCATTGAGGACGTTGA
pPL6839	Cas9, mCherry, gRNA targeting SCN2B	pU6-(BbsI)_CBh-Cas9-T2A-mCherry	CTCCCTGAACTGGACTTACC
pPL6840	Cas9, mCherry, gRNA targeting SCN2B	pU6-(BbsI)_CBh-Cas9-T2A-mCherry	TAATGATCTTCATGCGGAAC
pPL6841	Cas9, mCherry, gRNA targeting JAML	pU6-(BbsI)_CBh-Cas9-T2A-mCherry	ATCCTGCTGCCAGTGTTACT
pPL6842	Cas9, mCherry, gRNA targeting JAML	pU6-(BbsI)_CBh-Cas9-T2A-mCherry	TACCCAGTAACACTGGCAGC
pPL6843	Cas9, mCherry, gRNA targeting JAML	pU6-(BbsI)_CBh-Cas9-T2A-mCherry	ATAGACTGGACTCTGTCACC
pPL6844	Cas9, mCherry, gRNA targeting JAML	pU6-(BbsI)_CBh-Cas9-T2A-mCherry	GTTACCTTGGCGTGCTCTCC
Oligonucleotides used for genotyping round 1 of CRISPR-mediated mutagenesis
Gene - Replicate	Amplification oligo 5’	Amplification oligo 3’	Sequencing oligo
MPZ	GGGTCATCTGAGCTGTAGGC	GCACTCACCGAAATGGCATC	GCACTCACCGAAATGGCATC
MPZL1 - 1	TCCTGATAACCTGCAGTGGC	GGTGGCGGAGAGATCAGAAG	TCCTGATAACCTGCAGTGGC
MPZL1 - 2	TCCTGATAACCTGCAGTGGC	GGTGGCGGAGAGATCAGAAG	GGTGGCGGAGAGATCAGAAG
MPZL1 - 3	TCCTGATAACCTGCAGTGGC	GGTGGCGGAGAGATCAGAAG	CGGCGGCGACTGCAGTGGC
MPZL1 - 4	TCCTGATAACCTGCAGTGGC	GGTGGCGGAGAGATCAGAAG	CGGTGATTGCAGCCCCAGACAG
MPZL1 - 5	TCCTGATAACCTGCAGTGGC	GGTGGCGGAGAGATCAGAAG	TCTGGCCAACATGGTGAAA
MPZL1 - 6	TCCTGATAACCTGCAGTGGC	GGTGGCGGAGAGATCAGAAG	AGGCACACAGTTAACATTGC
MPZL1 - 7	TCCTGATAACCTGCAGTGGC	GGTGGCGGAGAGATCAGAAG	GTAGGAAGAACCAGCAAAGG
MPZL2	TTGGGACCTTTGTGCAGACG	CGCCTCGTGGTACTGACTTC	GAATGTGTGTGTTGGGGCAC
MPZL3 - 1	CCGGTGTTACCTGTGTCGTT	CGCAAGGTGAAAAAGCTCCC	AACCGGAAAAGCGACCATCT
MPZL3 - 2	GGGACATGGCAGGACATTCA	AGAGCTGCTGTTTCTGACCC	AATTCTTACGTGGGGCCCTG
MPZL3 - 3	GGGAAAACTACTGGCTTTCAAGT	ATGACATCGTCCCAACGTCC	ATGACATCGTCCCAACGTCC
MPZL3 - 4	GGGAAAACTACTGGCTTTCAAGT	ATGACATCGTCCCAACGTCC	CATCATTGCCACCGCCAAAA
SCN1B - 1	CTCCCGGGGACATTCTAACC	ATTTCATGCCAACCGTGTGC	ATTTCATGCCAACCGTGTGC
SCN1B - 2	CTCCCGGGGACATTCTAACC	ATTTCATGCCAACCGTGTGC	GGTCCCGCCGCCTCT
SCN1B - 3	CTCCCGGGGACATTCTAACC	ATTTCATGCCAACCGTGTGC	AACTTCTGAAGCTGACTTGG
SCN1B - 4	CTCCCGGGGACATTCTAACC	ATTTCATGCCAACCGTGTGC	CGCACACCTTGACAAACT
SCN3B	CAGCAAACCTAGAGCCGTCA	CTGACCCCGCTCCAGATTTT	TGTACATTCAGGGAGCGCAG
Oligonucleotides used for genotyping round 2 of CRISPR-mediated mutagenesis
Gene - Replicate	Amplification oligo 5’	Amplification oligo 3’	Sequencing oligo
MPZ allele in Clone 25	GGAGCCACTCTACTCTGGGA	CCCTTACCTGAGCCTCCTCT	CCTCTGACCTGTGACTCAGC
SCN2B	CTGTAGCAGCTCCTTGCTGT	CACCTCACCCAGGTGTTACC	GGCTGGATGAGCAAGGAACT
SCN4B - 1	GCTAACTTTCCCGAGCCCC	ACAAGGCCGTTCCTAAAGGG	GGGTAGCTTTGTGGCCGA
SCN4B - 2	CAGCTCCCTGCATTGGGTAA	GGCTGGGCTGTACTGTTCTT	GGCTGGGCTGTACTGTTCTT
Plasmids for Electrophysiology
Plasmid Name	Description	Parent plasmid
Nav1.5 hH1-V5-HIS (NaV1.5 WT) pcDNA3	SCN5A residues 1-2016, with V5 and His tag: NP_932173.1	pcDNA3.1
pAL170_pcDNA3 rNaVb1 HA	SCN1B, Rattus norvegicus, 1-218, CMV, HA tag, NP_058984.1	pcDNA3.1
pAL170_pcDNA3 hNaVb2	SCN2B, human, residues 1-215, NP_004579.1	pcDNA3.1
pAL170_pcDNA3 hNaVb3	SCN3B, human, residues 1-215, NP_001035241.1	pcDNA3.1
pAL170_pcDNA3 hNaVb4	SCN4B, human, residues 1-228, NP_777594.1	pcDNA3.1
pPL6973	MPZ-HA
pmaxGFP® Vector	maxGFP
