## Supplemental Table 2 for "Beta-subunit-eliminated eHAP expression (BeHAPe) cells reveal new properties of the cardiac voltage-gated sodium channel"

### Sheet: Submitted Values
GV
	BeHAPe NaV1.5	BeHAPe NaV1.5 + β1	BeHAPe NaV1.5 + β2	BeHAPe NaV1.5 + β3	BeHAPe NaV1.5 + β4	BeHAPe NaV1.5 + β1 & β2	BeHAPe NaV1.5 + MPZ	eHap NaV1.5	eHap NaV1.5 + β1
	-58.077	-47.5226	-46.9044	-39.9368	-44.9918	-47.7073	-40.7628	-54.8143	-40.0479
	-49.9435	-58.6632	-63.3491	-51.3547	-48.4773	-53.0017	-45.8262	-51.8397	-46.8922
	-62.692	-46.6953	-58.629	-42.7038	-44.9868	-43.0791	-52.0258	-54.6722	-49.5286
	-58.4537	-42.9065	-52.0554	-48.9611	-47.0446	-46.0546	-48.3397	-52.2611	-57.179
	-45.4024	-45.6628	-54.5431	-39.7993	-53.4391	-48.2525	-49.1314	-40.8383	-54.9152
	-58.2577	-45.0173	-61.459	-42.7944	-51.524	-41.0846	-33.6114	-55.1142	-44.1452
	-49.843	-46.9894		-48.6589		-41.1069		-49.4823	-47.3368
	-47.8276	-43.2472						-35.7668	-48.2917
	-50.4995
	-52.6911
SSI
	BeHAPe NaV1.5	BeHAPe NaV1.5 + β1	BeHAPe NaV1.5 + β2	BeHAPe NaV1.5 + β3	BeHAPe NaV1.5 + β4	BeHAPe NaV1.5 + β1 & β2	BeHAPe NaV1.5 + MPZ	eHap NaV1.5	eHap NaV1.5 + β1
	-98.07	-86.3223	-103.524	-97.8238	-99.2664	-90.8331	-97.5971	-102.085	-83.6375
	-96.4872	-96.4682	-100.473	-81.705	-95.4943	-96.6116	-90.44	-104.248	-96.751
	-105.327	-94.1602	-113.304	-82.4501	-92.9411	-84.6225	-86.0888	-102.26	-96.2686
	-92.5962	-86.3223	-103.916	-93.6587	-101.038	-94.5989	-93.211	-89.4671	-106.641
	-100.719	-86.6399	-107.016	-89.9153	-95.4504	-84.5242	-90.1099	-103.264	-104.529
	-98.2688	-94.0285	-117.505	-87.1188	-88.4726	-82.3501	-98.313	-88.1273	-91.365
	-96.7327	-84.2223				-86.9703			-89.5976
	-94.8406								-91.257
	-96.058
τ of Inactivation at V1/2
	BeHAPe NaV1.5	BeHAPe NaV1.5 + β1	BeHAPe NaV1.5 + β2	BeHAPe NaV1.5 + β3	BeHAPe NaV1.5 + β4	BeHAPe NaV1.5 + β1 & β2	BeHAPe NaV1.5 + MPZ	eHap NaV1.5	eHap NaV1.5 + β1
	2.89419	2.35252	2.09768	6.03768	3.65388	4.2071	3.37715	2.65476	3.19186
	4.07289	1.55891	1.55218	2.46486	2.5371	5.18571	4.39068	2.88662	3.292
	2.8403	1.48719	2.65011	4.99198	3.45747	2.13522	2.35459	2.51444	2.81361
	2.97592	1.34456	3.62834	1.85521	5.1041	3.58764	2.15986	2.64949	2.82705
	3.76941	1.1069	3.15663	4.97716	3.20088	2.58274	2.51058	5.32896	2.43958
	1.92931	1.09693	3.23806	1.80083	4.36277	2.40087	3.21765	2.49434	3.33933
	3.5315	1.49583				2.27678		2.09935	2.61853
	4.13504	1.41228						3.14619	2.49055
	2.65552
	3.42328
